# Integrative Transcriptomics and Phytochemical Screening Reveal Pratenol B, Eriodictyol, Losbanine, and Isookanin, as Potential EGFR and HRAS Inhibitors in Indian Oral Squamous Cell Carcinoma Patients

**DOI:** 10.64898/2025.11.28.691262

**Authors:** Shubha Behara, Uday Yadav, Vishal Kumar Sahu, Shuchi Nagar, Soumya Basu, Samir Gupta, B. M. Rudagi, Supriya Kheur, Dimple Davray, Subhayan Sur

**Affiliations:** Cancer and Translational Research Center, Dr. D. Y. Patil Biotechnology and Bioinformatics Institute, Dr. D. Y. Patil Vidyapeeth, Tathawade, Pune - 411033, India; Bioinformatics Centre, Dr. D. Y. Patil Biotechnology and Bioinformatics Institute, Dr. D. Y. Patil Vidyapeeth, Tathawade, Pune - 411033, India; Department of Surgical Oncology, Dr. D. Y. Patil Medical College, Hospital & Research Centre, Dr. D. Y. Patil Vidyapeeth (DPU), Pune-411018; Department of Oral & Maxillofacial Surgery & Oral Implantology, Dr. D. Y. Patil Dental College & Hospital, Dr. D. Y. Patil Vidyapeeth (DPU), Pune-411018; Department of Oral Pathology and Microbiology, Dr. D. Y. Patil Dental College & Hospital, Dr. D. Y. Patil Vidyapeeth (DPU), Pune-411018

**Keywords:** Oral Squamous Cell Carcinoma, Phytochemicals, Cancer therapy, EGFR, HRAS, Pratenol B

## Abstract

Oral squamous cell carcinoma (OSCC) is the most common head and neck cancer, with India contributing nearly one-third of the global cases. Management of OSCC remains difficult due to increasing risk factors, limited therapeutic options, severe side effects, and rising drug resistance. Therefore, novel and safer treatment strategies are urgently needed. This study explores the potential of phytochemicals as targeted inhibitors of key dysregulated biomarkers in Indian OSCC patients. RNA sequencing and pathway analysis revealed significant alterations in the MAPK signaling pathway, highlighting EGFR and HRAS as crucial therapeutic targets. Given the limited clinical success of existing EGFR-targeted therapies and the scarcity of HRAS inhibitors, a natural product-based approach was adopted. Molecular docking of 17,000 phytochemicals identified Pratenol B, Eriodictyol, Losbanine, and Isookanin as promising inhibitors, with Pratenol B showing dual inhibition of EGFR and HRAS. These compounds exhibited strong binding affinities, favorable pharmacokinetic profiles, high bioavailability, and low toxicity. Molecular dynamics simulations confirmed the stability of Pratenol B with both target proteins, surpassing reference inhibitors. Utilizing vast medicinal plant diversity presents a cost-effective and low-toxicity avenue for OSCC therapy. Further in vitro, in vivo, and clinical studies are warranted to validate these phytochemicals as potential therapeutics.
