## Supplementary Table 1: Prediction of pharmacokinetic properties of phytochemicals (ligands) identified against EGFR and HRAS using pkCSM platform for "Integrative Transcriptomics and Phytochemical Screening Reveal Pratenol B, Eriodictyol, Losbanine, and Isookanin, as Potential EGFR and HRAS Inhibitors in Indian Oral Squamous Cell Carcinoma Patients"

### Sheet: Ligands_pkcsm
Supplementary Table1: Prediction of pharmacokinetic properties of phytochemicals (ligands) identified against EGFR and HRAS using pkCSM platform
		EGFR targets										HRAS targets
Property		Moschamine	(-)-Eriodictyol	cis-Zeatin	Anthragallol	Robustone	Adifoline	Vulgarol	Losbanine	2-Anilino-4-phenylimino-naphthalen-1-one	Pratenol B	Isookanin	Cedeodarin	Diferulic acid	6-Amino-4-hydroxy-2-naphthalenesulfonic acid	Padmatin	Eriodictoyl	Plumbagic acid	Oleacein	Aristolochic acid C
Absorption	Water solubility (log mol/L)	-3.142	-2.836	-3.18	-3.167	-3.517	-3.332	-3.012	-2.204	-2.81	-2.466	-3.142	-3.18	-3.167	-3.517	-3.332	-3.012	-2.204	-2.81	-3.916
	Caco2 permeability (log Papp in 10^-6 cm/s)	0.086	0.113	-0.343	-0.355	-0.325	-0.221	0.346	0.049	0.151	0.208	0.086	-0.343	-0.355	-0.325	-0.221	0.346	0.049	0.151	0.069
	Intestinal absorption (human) (% Absorbed)	82.121	39.161	67.621	39.806	43.179	70.924	79.404	53.169	74.119	45.401	82.121	67.621	39.806	43.179	70.924	79.404	53.169	74.119	81.238
	Skin Permeability (log Kp)	-2.736	-2.735	-2.735	-2.735	-2.735	-2.735	-2.74	-2.732	-2.846	-2.735	-2.736	-2.735	-2.735	-2.735	-2.735	-2.74	-2.732	-2.846	-2.734
	P-glycoprotein substrate (Yes/ No)	Yes	Yes	Yes	Yes	Yes	Yes	Yes	Yes	Yes	Yes	Yes	Yes	Yes	Yes	Yes	Yes	Yes	Yes	Yes
	P-glycoprotein I inhibitor (Yes/ No)	No	No	No	No	No	No	No	No	No	No	No	No	No	No	No	No	No	No	No
	P-glycoprotein II inhibitor (Yes/ No)	No	No	No	No	No	No	No	No	No	No	No	No	No	No	No	No	No	No	No
Distribution	VDss (human) (log L/kg)	0.339	-0.81	0.758	-0.493	-0.954	0.718	0.076	-0.423	-0.107	-0.737	0.339	0.758	-0.493	-0.954	0.718	0.076	-0.423	-0.107	-0.819
	Fraction unbound (human) (Fu)	0.217	0.482	0.114	0.08	0.32	0.131	0.167	0.453	0.259	0.369	0.217	0.114	0.08	0.32	0.131	0.167	0.453	0.259	0.137
	BBB permeability (log BB)	-1.212	-1.1	-1.34	-1.277	-0.733	-1.286	-1.246	-0.841	-0.621	-1.043	-1.212	-1.34	-1.277	-0.733	-1.286	-1.246	-0.841	-0.621	-0.52
	CNS permeability (log PS)	-3.251	-3.396	-3.428	-3.476	-2.478	-3.392	-3.259	-2.878	-3.374	-3.471	-3.251	-3.428	-3.476	-2.478	-3.392	-3.259	-2.878	-3.374	-2.339
Metabolism	CYP2D6 substrate (Yes/ No)	No	No	No	No	No	No	No	No	No	No	No	No	No	No	No	No	No	No	No
	CYP3A4 substrate (Yes/ No)	No	No	No	No	No	No	No	No	No	No	No	No	No	No	No	No	No	No	Yes
	CYP1A2 inhibitor (Yes/ No)	No	No	No	No	No	No	No	No	No	No	No	No	No	No	No	No	No	No	Yes
	CYP2C19 inhibitor (Yes/ No)	No	No	No	No	No	No	No	No	No	No	No	No	No	No	No	No	No	No	No
	CYP2C9 inhibitor (Yes/ No)	No	No	No	No	No	No	No	No	No	No	No	No	No	No	No	No	No	No	No
	CYP2D6 inhibitor (Yes/ No)	No	No	No	No	No	No	No	No	No	No	No	No	No	No	No	No	No	No	No
	CYP3A4 inhibitor (Yes/ No)	No	No	No	No	No	No	No	No	No	No	No	No	No	No	No	No	No	No	No
Excretion	Total Clearance (log ml/min/kg)	-0.209	0.765	0.023	0.853	0.181	0.036	0.007	0.239	0.534	0.783	-0.209	0.023	0.853	0.181	0.036	0.007	0.239	0.534	0.263
	Renal OCT2 substrate (Yes/ No)	No	No	No	No	No	No	No	No	No	No	No	No	No	No	No	No	No	No	No
Toxicity	AMES toxicity (Yes/ No)	No	No	No	No	No	No	No	No	No	No	No	No	No	No	No	No	No	No	Yes
	Max. tolerated dose (human) (log mg/kg/day)	0.256	0.91	0.658	0.41	1.167	0.49	0.403	0.76	0.825	0.97	0.256	0.658	0.41	1.167	0.49	0.403	0.76	0.825	0.165
	hERG I inhibitor (Yes/ No)	No	No	No	No	No	No	No	No	No	No	No	No	No	No	No	No	No	No	No
	hERG II inhibitor (Yes/ No)	Yes	No	No	No	No	No	No	No	Yes	No	Yes	No	No	No	No	No	No	Yes	Yes
	Oral Rat Acute Toxicity (LD50) (mol/kg)	2.02	2.025	2.225	2.927	1.982	2.181	2.075	2.039	2.018	2.327	2.02	2.225	2.927	1.982	2.181	2.075	2.039	2.018	2.494
	Oral Rat Chronic Toxicity (LOAEL) (log mg/kg_bw/day)	2.223	1.57	3.452	2.589	2.346	3.056	1.933	2.254	2.393	2.053	2.223	3.452	2.589	2.346	3.056	1.933	2.254	2.393	1.366
	Hepatotoxicity (Yes/ No)	No	No	No	No	No	No	No	No	No	No	No	No	No	No	No	No	No	No	No
	Skin Sensitisation (Yes/ No)	No	No	No	No	No	No	No	No	No	No	No	No	No	No	No	No	No	No	No
	T.Pyriformis toxicity (log ug/L)	0.501	0.283	0.289	0.285	0.241	0.311	0.422	0.09	0.424	0.27	0.501	0.289	0.285	0.241	0.311	0.422	0.09	0.424	0.289
	Minnow toxicity (log mM)	1.377	2.394	1.93	1.586	1.452	2.002	1.109	2.03	-0.45	1.915	1.377	1.93	1.586	1.452	2.002	1.109	2.03	-0.45	0.363
Molecule properties	Molecular Weight	288.255	304.254	318.281	386.356	239.252	318.281	288.255	224.212	320.341	304.254	288.255	318.281	386.356	239.252	318.281	288.255	224.212	320.341	327.248
	LogP	2.2155	1.2228	1.49472	2.9776	1.3743	1.4893	2.2155	1.3913	1.924	1.2228	2.2155	1.49472	2.9776	1.3743	1.4893	2.2155	1.3913	1.924	3.0337
	#Rotatable Bonds	1	5	1	7	1	2	1	4	9	5	1	1	7	1	2	1	4	9	2
	#Acceptors	6	5	7	6	4	7	6	4	6	5	6	7	6	4	7	6	4	6	6
	#Donors	4	3	5	4	3	4	4	3	2	3	4	5	4	3	4	4	3	2	2
	Surface Area	119.029	124.312	130.189	159.756	91.876	130.508	119.029	91.962	133.943	124.312	119.029	130.189	159.756	91.876	130.508	119.029	91.962	133.943	133.149
